# Massive Multiplexing Can Deliver a $1 Test for COVID-19

**DOI:** 10.1101/2020.05.05.079400

**Authors:** Paul DN Hebert, Sean WJ Prosser, Natalia V Ivanova, Evgeny V Zakharov, Sujeevan Ratnasingham

**Affiliations:** Centre for Biodiversity Genomics, University of Guelph, 50 Stone Road, Guelph, ON, N1G 2W1; Department of Integrative Biology, University of Guelph, 50 Stone Road, Guelph, ON, N1G 2W1

**Keywords:** Sequel, ION S5, E gene, SARS-CoV-2, coronavirus, screening, group tests

## Abstract

The severe acute respiratory syndrome virus, SARS-CoV-2 (hereafter COVID-19), rapidly achieved global pandemic status, provoking large-scale screening programs in many nations. Their activation makes it imperative to identify methods that can deliver a diagnostic result at low cost. This paper describes an approach which employs sequence variation in the gene coding for its envelope protein as the basis for a scalable, inexpensive test for COVID-19. It achieves this by coupling a simple RNA extraction protocol with low-volume RT-PCR, followed by E-Gel screening and sequencing on high-throughput platforms to analyze 10,000 samples in a run. Slight modifications to the protocol could support screening programs for other known viruses and for viral discovery. Just as the $1,000 genome is transforming medicine, a $1 diagnostic test for viral and bacterial pathogens would represent a major advance for public health.
