## Supplementary material for "Massive Multiplexing Can Deliver a $1 Test for COVID-19": Fastq files for Ion S5 analysis of 24 indexed plates: E-gene S5 run 384 plate map 20200430.txt

Forward Label	Reverse Label	Label	Group
bc1011	bc1099_rc	bc1011|bc1099_rc|A01|POS	POS
bc1011	bc1101_rc	bc1011|bc1101_rc|A02|POS	POS
bc1011	bc1103_rc	bc1011|bc1103_rc|A03|NEG	NEG
bc1011	bc1104_rc	bc1011|bc1104_rc|A04|NEG	NEG
bc1011	bc1107_rc	bc1011|bc1107_rc|A05|POS	POS
bc1011	bc1108_rc	bc1011|bc1108_rc|A06|POS	POS
bc1011	bc1111_rc	bc1011|bc1111_rc|A07|NEG	NEG
bc1011	bc1112_rc	bc1011|bc1112_rc|A08|NEG	NEG
bc1011	bc1115_rc	bc1011|bc1115_rc|A09|POS	POS
bc1011	bc1118_rc	bc1011|bc1118_rc|A10|POS	POS
bc1011	bc1121_rc	bc1011|bc1121_rc|A11|NEG	NEG
bc1011	bc1122_rc	bc1011|bc1122_rc|A12|NEG	NEG
bc1011	bc1125_rc	bc1011|bc1125_rc|A13|POS	POS
bc1011	bc1126_rc	bc1011|bc1126_rc|A14|POS	POS
bc1011	bc1127_rc	bc1011|bc1127_rc|A15|NEG	NEG
bc1011	bc1129_rc	bc1011|bc1129_rc|A16|NEG	NEG
bc1011	bc1134_rc	bc1011|bc1134_rc|A17|POS	POS
bc1011	bc1136_rc	bc1011|bc1136_rc|A18|POS	POS
bc1011	bc1137_rc	bc1011|bc1137_rc|A19|NEG	NEG
bc1011	bc1138_rc	bc1011|bc1138_rc|A20|NEG	NEG
bc1011	bc1140_rc	bc1011|bc1140_rc|A21|POS	POS
bc1011	bc1144_rc	bc1011|bc1144_rc|A22|POS	POS
bc1011	bc1145_rc	bc1011|bc1145_rc|A23|NEG	NEG
bc1011	bc1146_rc	bc1011|bc1146_rc|A24|NEG	NEG
bc1020	bc1099_rc	bc1020|bc1099_rc|B01|POS	POS
bc1020	bc1101_rc	bc1020|bc1101_rc|B02|POS	POS
bc1020	bc1103_rc	bc1020|bc1103_rc|B03|NEG	NEG
bc1020	bc1104_rc	bc1020|bc1104_rc|B04|NEG	NEG
bc1020	bc1107_rc	bc1020|bc1107_rc|B05|POS	POS
bc1020	bc1108_rc	bc1020|bc1108_rc|B06|POS	POS
bc1020	bc1111_rc	bc1020|bc1111_rc|B07|NEG	NEG
bc1020	bc1112_rc	bc1020|bc1112_rc|B08|NEG	NEG
bc1020	bc1115_rc	bc1020|bc1115_rc|B09|POS	POS
bc1020	bc1118_rc	bc1020|bc1118_rc|B10|POS	POS
bc1020	bc1121_rc	bc1020|bc1121_rc|B11|NEG	NEG
bc1020	bc1122_rc	bc1020|bc1122_rc|B12|NEG	NEG
bc1020	bc1125_rc	bc1020|bc1125_rc|B13|POS	POS
bc1020	bc1126_rc	bc1020|bc1126_rc|B14|POS	POS
bc1020	bc1127_rc	bc1020|bc1127_rc|B15|NEG	NEG
bc1020	bc1129_rc	bc1020|bc1129_rc|B16|NEG	NEG
bc1020	bc1134_rc	bc1020|bc1134_rc|B17|POS	POS
bc1020	bc1136_rc	bc1020|bc1136_rc|B18|POS	POS
bc1020	bc1137_rc	bc1020|bc1137_rc|B19|NEG	NEG
bc1020	bc1138_rc	bc1020|bc1138_rc|B20|NEG	NEG
bc1020	bc1140_rc	bc1020|bc1140_rc|B21|POS	POS
bc1020	bc1144_rc	bc1020|bc1144_rc|B22|POS	POS
bc1020	bc1145_rc	bc1020|bc1145_rc|B23|NEG	NEG
bc1020	bc1146_rc	bc1020|bc1146_rc|B24|NEG	NEG
bc1028	bc1099_rc	bc1028|bc1099_rc|C01|NEG	NEG
bc1028	bc1101_rc	bc1028|bc1101_rc|C02|NEG	NEG
bc1028	bc1103_rc	bc1028|bc1103_rc|C03|POS	POS
bc1028	bc1104_rc	bc1028|bc1104_rc|C04|POS	POS
bc1028	bc1107_rc	bc1028|bc1107_rc|C05|NEG	NEG
bc1028	bc1108_rc	bc1028|bc1108_rc|C06|NEG	NEG
bc1028	bc1111_rc	bc1028|bc1111_rc|C07|POS	POS
bc1028	bc1112_rc	bc1028|bc1112_rc|C08|POS	POS
bc1028	bc1115_rc	bc1028|bc1115_rc|C09|NEG	NEG
bc1028	bc1118_rc	bc1028|bc1118_rc|C10|NEG	NEG
bc1028	bc1121_rc	bc1028|bc1121_rc|C11|POS	POS
bc1028	bc1122_rc	bc1028|bc1122_rc|C12|POS	POS
bc1028	bc1125_rc	bc1028|bc1125_rc|C13|NEG	NEG
bc1028	bc1126_rc	bc1028|bc1126_rc|C14|NEG	NEG
bc1028	bc1127_rc	bc1028|bc1127_rc|C15|POS	POS
bc1028	bc1129_rc	bc1028|bc1129_rc|C16|POS	POS
bc1028	bc1134_rc	bc1028|bc1134_rc|C17|NEG	NEG
bc1028	bc1136_rc	bc1028|bc1136_rc|C18|NEG	NEG
bc1028	bc1137_rc	bc1028|bc1137_rc|C19|POS	POS
bc1028	bc1138_rc	bc1028|bc1138_rc|C20|POS	POS
bc1028	bc1140_rc	bc1028|bc1140_rc|C21|NEG	NEG
bc1028	bc1144_rc	bc1028|bc1144_rc|C22|NEG	NEG
bc1028	bc1145_rc	bc1028|bc1145_rc|C23|POS	POS
bc1028	bc1146_rc	bc1028|bc1146_rc|C24|POS	POS
bc1036	bc1099_rc	bc1036|bc1099_rc|D01|NEG	NEG
bc1036	bc1101_rc	bc1036|bc1101_rc|D02|NEG	NEG
bc1036	bc1103_rc	bc1036|bc1103_rc|D03|POS	POS
bc1036	bc1104_rc	bc1036|bc1104_rc|D04|POS	POS
bc1036	bc1107_rc	bc1036|bc1107_rc|D05|NEG	NEG
bc1036	bc1108_rc	bc1036|bc1108_rc|D06|NEG	NEG
bc1036	bc1111_rc	bc1036|bc1111_rc|D07|POS	POS
bc1036	bc1112_rc	bc1036|bc1112_rc|D08|POS	POS
bc1036	bc1115_rc	bc1036|bc1115_rc|D09|NEG	NEG
bc1036	bc1118_rc	bc1036|bc1118_rc|D10|NEG	NEG
bc1036	bc1121_rc	bc1036|bc1121_rc|D11|POS	POS
bc1036	bc1122_rc	bc1036|bc1122_rc|D12|POS	POS
bc1036	bc1125_rc	bc1036|bc1125_rc|D13|NEG	NEG
bc1036	bc1126_rc	bc1036|bc1126_rc|D14|NEG	NEG
bc1036	bc1127_rc	bc1036|bc1127_rc|D15|POS	POS
bc1036	bc1129_rc	bc1036|bc1129_rc|D16|POS	POS
bc1036	bc1134_rc	bc1036|bc1134_rc|D17|NEG	NEG
bc1036	bc1136_rc	bc1036|bc1136_rc|D18|NEG	NEG
bc1036	bc1137_rc	bc1036|bc1137_rc|D19|POS	POS
bc1036	bc1138_rc	bc1036|bc1138_rc|D20|POS	POS
bc1036	bc1140_rc	bc1036|bc1140_rc|D21|NEG	NEG
bc1036	bc1144_rc	bc1036|bc1144_rc|D22|NEG	NEG
bc1036	bc1145_rc	bc1036|bc1145_rc|D23|POS	POS
bc1036	bc1146_rc	bc1036|bc1146_rc|D24|POS	POS
bc1039	bc1099_rc	bc1039|bc1099_rc|E01|POS	POS
bc1039	bc1101_rc	bc1039|bc1101_rc|E02|POS	POS
bc1039	bc1103_rc	bc1039|bc1103_rc|E03|NEG	NEG
bc1039	bc1104_rc	bc1039|bc1104_rc|E04|NEG	NEG
bc1039	bc1107_rc	bc1039|bc1107_rc|E05|POS	POS
bc1039	bc1108_rc	bc1039|bc1108_rc|E06|POS	POS
bc1039	bc1111_rc	bc1039|bc1111_rc|E07|NEG	NEG
bc1039	bc1112_rc	bc1039|bc1112_rc|E08|NEG	NEG
bc1039	bc1115_rc	bc1039|bc1115_rc|E09|POS	POS
bc1039	bc1118_rc	bc1039|bc1118_rc|E10|POS	POS
bc1039	bc1121_rc	bc1039|bc1121_rc|E11|NEG	NEG
bc1039	bc1122_rc	bc1039|bc1122_rc|E12|NEG	NEG
bc1039	bc1125_rc	bc1039|bc1125_rc|E13|POS	POS
bc1039	bc1126_rc	bc1039|bc1126_rc|E14|POS	POS
bc1039	bc1127_rc	bc1039|bc1127_rc|E15|NEG	NEG
bc1039	bc1129_rc	bc1039|bc1129_rc|E16|NEG	NEG
bc1039	bc1134_rc	bc1039|bc1134_rc|E17|POS	POS
bc1039	bc1136_rc	bc1039|bc1136_rc|E18|POS	POS
bc1039	bc1137_rc	bc1039|bc1137_rc|E19|NEG	NEG
bc1039	bc1138_rc	bc1039|bc1138_rc|E20|NEG	NEG
bc1039	bc1140_rc	bc1039|bc1140_rc|E21|POS	POS
bc1039	bc1144_rc	bc1039|bc1144_rc|E22|POS	POS
bc1039	bc1145_rc	bc1039|bc1145_rc|E23|NEG	NEG
bc1039	bc1146_rc	bc1039|bc1146_rc|E24|NEG	NEG
bc1040	bc1099_rc	bc1040|bc1099_rc|F01|POS	POS
bc1040	bc1101_rc	bc1040|bc1101_rc|F02|POS	POS
bc1040	bc1103_rc	bc1040|bc1103_rc|F03|NEG	NEG
bc1040	bc1104_rc	bc1040|bc1104_rc|F04|NEG	NEG
bc1040	bc1107_rc	bc1040|bc1107_rc|F05|POS	POS
bc1040	bc1108_rc	bc1040|bc1108_rc|F06|POS	POS
bc1040	bc1111_rc	bc1040|bc1111_rc|F07|NEG	NEG
bc1040	bc1112_rc	bc1040|bc1112_rc|F08|NEG	NEG
bc1040	bc1115_rc	bc1040|bc1115_rc|F09|POS	POS
bc1040	bc1118_rc	bc1040|bc1118_rc|F10|POS	POS
bc1040	bc1121_rc	bc1040|bc1121_rc|F11|NEG	NEG
bc1040	bc1122_rc	bc1040|bc1122_rc|F12|NEG	NEG
bc1040	bc1125_rc	bc1040|bc1125_rc|F13|POS	POS
bc1040	bc1126_rc	bc1040|bc1126_rc|F14|POS	POS
bc1040	bc1127_rc	bc1040|bc1127_rc|F15|NEG	NEG
bc1040	bc1129_rc	bc1040|bc1129_rc|F16|NEG	NEG
bc1040	bc1134_rc	bc1040|bc1134_rc|F17|POS	POS
bc1040	bc1136_rc	bc1040|bc1136_rc|F18|POS	POS
bc1040	bc1137_rc	bc1040|bc1137_rc|F19|NEG	NEG
bc1040	bc1138_rc	bc1040|bc1138_rc|F20|NEG	NEG
bc1040	bc1140_rc	bc1040|bc1140_rc|F21|POS	POS
bc1040	bc1144_rc	bc1040|bc1144_rc|F22|POS	POS
bc1040	bc1145_rc	bc1040|bc1145_rc|F23|NEG	NEG
bc1040	bc1146_rc	bc1040|bc1146_rc|F24|NEG	NEG
bc1043	bc1099_rc	bc1043|bc1099_rc|G01|NEG	NEG
bc1043	bc1101_rc	bc1043|bc1101_rc|G02|NEG	NEG
bc1043	bc1103_rc	bc1043|bc1103_rc|G03|POS	POS
bc1043	bc1104_rc	bc1043|bc1104_rc|G04|POS	POS
bc1043	bc1107_rc	bc1043|bc1107_rc|G05|NEG	NEG
bc1043	bc1108_rc	bc1043|bc1108_rc|G06|NEG	NEG
bc1043	bc1111_rc	bc1043|bc1111_rc|G07|POS	POS
bc1043	bc1112_rc	bc1043|bc1112_rc|G08|POS	POS
bc1043	bc1115_rc	bc1043|bc1115_rc|G09|NEG	NEG
bc1043	bc1118_rc	bc1043|bc1118_rc|G10|NEG	NEG
bc1043	bc1121_rc	bc1043|bc1121_rc|G11|POS	POS
bc1043	bc1122_rc	bc1043|bc1122_rc|G12|POS	POS
bc1043	bc1125_rc	bc1043|bc1125_rc|G13|NEG	NEG
bc1043	bc1126_rc	bc1043|bc1126_rc|G14|NEG	NEG
bc1043	bc1127_rc	bc1043|bc1127_rc|G15|POS	POS
bc1043	bc1129_rc	bc1043|bc1129_rc|G16|POS	POS
bc1043	bc1134_rc	bc1043|bc1134_rc|G17|NEG	NEG
bc1043	bc1136_rc	bc1043|bc1136_rc|G18|NEG	NEG
bc1043	bc1137_rc	bc1043|bc1137_rc|G19|POS	POS
bc1043	bc1138_rc	bc1043|bc1138_rc|G20|POS	POS
bc1043	bc1140_rc	bc1043|bc1140_rc|G21|NEG	NEG
bc1043	bc1144_rc	bc1043|bc1144_rc|G22|NEG	NEG
bc1043	bc1145_rc	bc1043|bc1145_rc|G23|POS	POS
bc1043	bc1146_rc	bc1043|bc1146_rc|G24|POS	POS
bc1045	bc1099_rc	bc1045|bc1099_rc|H01|NEG	NEG
bc1045	bc1101_rc	bc1045|bc1101_rc|H02|NEG	NEG
bc1045	bc1103_rc	bc1045|bc1103_rc|H03|POS	POS
bc1045	bc1104_rc	bc1045|bc1104_rc|H04|POS	POS
bc1045	bc1107_rc	bc1045|bc1107_rc|H05|NEG	NEG
bc1045	bc1108_rc	bc1045|bc1108_rc|H06|NEG	NEG
bc1045	bc1111_rc	bc1045|bc1111_rc|H07|POS	POS
bc1045	bc1112_rc	bc1045|bc1112_rc|H08|POS	POS
bc1045	bc1115_rc	bc1045|bc1115_rc|H09|NEG	NEG
bc1045	bc1118_rc	bc1045|bc1118_rc|H10|NEG	NEG
bc1045	bc1121_rc	bc1045|bc1121_rc|H11|POS	POS
bc1045	bc1122_rc	bc1045|bc1122_rc|H12|POS	POS
bc1045	bc1125_rc	bc1045|bc1125_rc|H13|NEG	NEG
bc1045	bc1126_rc	bc1045|bc1126_rc|H14|NEG	NEG
bc1045	bc1127_rc	bc1045|bc1127_rc|H15|POS	POS
bc1045	bc1129_rc	bc1045|bc1129_rc|H16|POS	POS
bc1045	bc1134_rc	bc1045|bc1134_rc|H17|NEG	NEG
bc1045	bc1136_rc	bc1045|bc1136_rc|H18|NEG	NEG
bc1045	bc1137_rc	bc1045|bc1137_rc|H19|POS	POS
bc1045	bc1138_rc	bc1045|bc1138_rc|H20|POS	POS
bc1045	bc1140_rc	bc1045|bc1140_rc|H21|NEG	NEG
bc1045	bc1144_rc	bc1045|bc1144_rc|H22|NEG	NEG
bc1045	bc1145_rc	bc1045|bc1145_rc|H23|POS	POS
bc1045	bc1146_rc	bc1045|bc1146_rc|H24|POS	POS
bc1049	bc1099_rc	bc1049|bc1099_rc|I01|POS	POS
bc1049	bc1101_rc	bc1049|bc1101_rc|I02|POS	POS
bc1049	bc1103_rc	bc1049|bc1103_rc|I03|NEG	NEG
bc1049	bc1104_rc	bc1049|bc1104_rc|I04|NEG	NEG
bc1049	bc1107_rc	bc1049|bc1107_rc|I05|POS	POS
bc1049	bc1108_rc	bc1049|bc1108_rc|I06|POS	POS
bc1049	bc1111_rc	bc1049|bc1111_rc|I07|NEG	NEG
bc1049	bc1112_rc	bc1049|bc1112_rc|I08|NEG	NEG
bc1049	bc1115_rc	bc1049|bc1115_rc|I09|POS	POS
bc1049	bc1118_rc	bc1049|bc1118_rc|I10|POS	POS
bc1049	bc1121_rc	bc1049|bc1121_rc|I11|NEG	NEG
bc1049	bc1122_rc	bc1049|bc1122_rc|I12|NEG	NEG
bc1049	bc1125_rc	bc1049|bc1125_rc|I13|POS	POS
bc1049	bc1126_rc	bc1049|bc1126_rc|I14|POS	POS
bc1049	bc1127_rc	bc1049|bc1127_rc|I15|NEG	NEG
bc1049	bc1129_rc	bc1049|bc1129_rc|I16|NEG	NEG
bc1049	bc1134_rc	bc1049|bc1134_rc|I17|POS	POS
bc1049	bc1136_rc	bc1049|bc1136_rc|I18|POS	POS
bc1049	bc1137_rc	bc1049|bc1137_rc|I19|NEG	NEG
bc1049	bc1138_rc	bc1049|bc1138_rc|I20|NEG	NEG
bc1049	bc1140_rc	bc1049|bc1140_rc|I21|POS	POS
bc1049	bc1144_rc	bc1049|bc1144_rc|I22|POS	POS
bc1049	bc1145_rc	bc1049|bc1145_rc|I23|NEG	NEG
bc1049	bc1146_rc	bc1049|bc1146_rc|I24|NEG	NEG
bc1053	bc1099_rc	bc1053|bc1099_rc|J01|POS	POS
bc1053	bc1101_rc	bc1053|bc1101_rc|J02|POS	POS
bc1053	bc1103_rc	bc1053|bc1103_rc|J03|NEG	NEG
bc1053	bc1104_rc	bc1053|bc1104_rc|J04|NEG	NEG
bc1053	bc1107_rc	bc1053|bc1107_rc|J05|POS	POS
bc1053	bc1108_rc	bc1053|bc1108_rc|J06|POS	POS
bc1053	bc1111_rc	bc1053|bc1111_rc|J07|NEG	NEG
bc1053	bc1112_rc	bc1053|bc1112_rc|J08|NEG	NEG
bc1053	bc1115_rc	bc1053|bc1115_rc|J09|POS	POS
bc1053	bc1118_rc	bc1053|bc1118_rc|J10|POS	POS
bc1053	bc1121_rc	bc1053|bc1121_rc|J11|NEG	NEG
bc1053	bc1122_rc	bc1053|bc1122_rc|J12|NEG	NEG
bc1053	bc1125_rc	bc1053|bc1125_rc|J13|POS	POS
bc1053	bc1126_rc	bc1053|bc1126_rc|J14|POS	POS
bc1053	bc1127_rc	bc1053|bc1127_rc|J15|NEG	NEG
bc1053	bc1129_rc	bc1053|bc1129_rc|J16|NEG	NEG
bc1053	bc1134_rc	bc1053|bc1134_rc|J17|POS	POS
bc1053	bc1136_rc	bc1053|bc1136_rc|J18|POS	POS
bc1053	bc1137_rc	bc1053|bc1137_rc|J19|NEG	NEG
bc1053	bc1138_rc	bc1053|bc1138_rc|J20|NEG	NEG
bc1053	bc1140_rc	bc1053|bc1140_rc|J21|POS	POS
bc1053	bc1144_rc	bc1053|bc1144_rc|J22|POS	POS
bc1053	bc1145_rc	bc1053|bc1145_rc|J23|NEG	NEG
bc1053	bc1146_rc	bc1053|bc1146_rc|J24|NEG	NEG
bc1055	bc1099_rc	bc1055|bc1099_rc|K01|NEG	NEG
bc1055	bc1101_rc	bc1055|bc1101_rc|K02|NEG	NEG
bc1055	bc1103_rc	bc1055|bc1103_rc|K03|POS	POS
bc1055	bc1104_rc	bc1055|bc1104_rc|K04|POS	POS
bc1055	bc1107_rc	bc1055|bc1107_rc|K05|NEG	NEG
bc1055	bc1108_rc	bc1055|bc1108_rc|K06|NEG	NEG
bc1055	bc1111_rc	bc1055|bc1111_rc|K07|POS	POS
bc1055	bc1112_rc	bc1055|bc1112_rc|K08|POS	POS
bc1055	bc1115_rc	bc1055|bc1115_rc|K09|NEG	NEG
bc1055	bc1118_rc	bc1055|bc1118_rc|K10|NEG	NEG
bc1055	bc1121_rc	bc1055|bc1121_rc|K11|POS	POS
bc1055	bc1122_rc	bc1055|bc1122_rc|K12|POS	POS
bc1055	bc1125_rc	bc1055|bc1125_rc|K13|NEG	NEG
bc1055	bc1126_rc	bc1055|bc1126_rc|K14|NEG	NEG
bc1055	bc1127_rc	bc1055|bc1127_rc|K15|POS	POS
bc1055	bc1129_rc	bc1055|bc1129_rc|K16|POS	POS
bc1055	bc1134_rc	bc1055|bc1134_rc|K17|NEG	NEG
bc1055	bc1136_rc	bc1055|bc1136_rc|K18|NEG	NEG
bc1055	bc1137_rc	bc1055|bc1137_rc|K19|POS	POS
bc1055	bc1138_rc	bc1055|bc1138_rc|K20|POS	POS
bc1055	bc1140_rc	bc1055|bc1140_rc|K21|NEG	NEG
bc1055	bc1144_rc	bc1055|bc1144_rc|K22|NEG	NEG
bc1055	bc1145_rc	bc1055|bc1145_rc|K23|POS	POS
bc1055	bc1146_rc	bc1055|bc1146_rc|K24|POS	POS
bc1057	bc1099_rc	bc1057|bc1099_rc|L01|NEG	NEG
bc1057	bc1101_rc	bc1057|bc1101_rc|L02|NEG	NEG
bc1057	bc1103_rc	bc1057|bc1103_rc|L03|POS	POS
bc1057	bc1104_rc	bc1057|bc1104_rc|L04|POS	POS
bc1057	bc1107_rc	bc1057|bc1107_rc|L05|NEG	NEG
bc1057	bc1108_rc	bc1057|bc1108_rc|L06|NEG	NEG
bc1057	bc1111_rc	bc1057|bc1111_rc|L07|POS	POS
bc1057	bc1112_rc	bc1057|bc1112_rc|L08|POS	POS
bc1057	bc1115_rc	bc1057|bc1115_rc|L09|NEG	NEG
bc1057	bc1118_rc	bc1057|bc1118_rc|L10|NEG	NEG
bc1057	bc1121_rc	bc1057|bc1121_rc|L11|POS	POS
bc1057	bc1122_rc	bc1057|bc1122_rc|L12|POS	POS
bc1057	bc1125_rc	bc1057|bc1125_rc|L13|NEG	NEG
bc1057	bc1126_rc	bc1057|bc1126_rc|L14|NEG	NEG
bc1057	bc1127_rc	bc1057|bc1127_rc|L15|POS	POS
bc1057	bc1129_rc	bc1057|bc1129_rc|L16|POS	POS
bc1057	bc1134_rc	bc1057|bc1134_rc|L17|NEG	NEG
bc1057	bc1136_rc	bc1057|bc1136_rc|L18|NEG	NEG
bc1057	bc1137_rc	bc1057|bc1137_rc|L19|POS	POS
bc1057	bc1138_rc	bc1057|bc1138_rc|L20|POS	POS
bc1057	bc1140_rc	bc1057|bc1140_rc|L21|NEG	NEG
bc1057	bc1144_rc	bc1057|bc1144_rc|L22|NEG	NEG
bc1057	bc1145_rc	bc1057|bc1145_rc|L23|POS	POS
bc1057	bc1146_rc	bc1057|bc1146_rc|L24|POS	POS
bc1058	bc1099_rc	bc1058|bc1099_rc|M01|POS	POS
bc1058	bc1101_rc	bc1058|bc1101_rc|M02|POS	POS
bc1058	bc1103_rc	bc1058|bc1103_rc|M03|NEG	NEG
bc1058	bc1104_rc	bc1058|bc1104_rc|M04|NEG	NEG
bc1058	bc1107_rc	bc1058|bc1107_rc|M05|POS	POS
bc1058	bc1108_rc	bc1058|bc1108_rc|M06|POS	POS
bc1058	bc1111_rc	bc1058|bc1111_rc|M07|NEG	NEG
bc1058	bc1112_rc	bc1058|bc1112_rc|M08|NEG	NEG
bc1058	bc1115_rc	bc1058|bc1115_rc|M09|POS	POS
bc1058	bc1118_rc	bc1058|bc1118_rc|M10|POS	POS
bc1058	bc1121_rc	bc1058|bc1121_rc|M11|NEG	NEG
bc1058	bc1122_rc	bc1058|bc1122_rc|M12|NEG	NEG
bc1058	bc1125_rc	bc1058|bc1125_rc|M13|POS	POS
bc1058	bc1126_rc	bc1058|bc1126_rc|M14|POS	POS
bc1058	bc1127_rc	bc1058|bc1127_rc|M15|NEG	NEG
bc1058	bc1129_rc	bc1058|bc1129_rc|M16|NEG	NEG
bc1058	bc1134_rc	bc1058|bc1134_rc|M17|POS	POS
bc1058	bc1136_rc	bc1058|bc1136_rc|M18|POS	POS
bc1058	bc1137_rc	bc1058|bc1137_rc|M19|NEG	NEG
bc1058	bc1138_rc	bc1058|bc1138_rc|M20|NEG	NEG
bc1058	bc1140_rc	bc1058|bc1140_rc|M21|POS	POS
bc1058	bc1144_rc	bc1058|bc1144_rc|M22|POS	POS
bc1058	bc1145_rc	bc1058|bc1145_rc|M23|NEG	NEG
bc1058	bc1146_rc	bc1058|bc1146_rc|M24|NEG	NEG
bc1062	bc1099_rc	bc1062|bc1099_rc|N01|POS	POS
bc1062	bc1101_rc	bc1062|bc1101_rc|N02|POS	POS
bc1062	bc1103_rc	bc1062|bc1103_rc|N03|NEG	NEG
bc1062	bc1104_rc	bc1062|bc1104_rc|N04|NEG	NEG
bc1062	bc1107_rc	bc1062|bc1107_rc|N05|POS	POS
bc1062	bc1108_rc	bc1062|bc1108_rc|N06|POS	POS
bc1062	bc1111_rc	bc1062|bc1111_rc|N07|NEG	NEG
bc1062	bc1112_rc	bc1062|bc1112_rc|N08|NEG	NEG
bc1062	bc1115_rc	bc1062|bc1115_rc|N09|POS	POS
bc1062	bc1118_rc	bc1062|bc1118_rc|N10|POS	POS
bc1062	bc1121_rc	bc1062|bc1121_rc|N11|NEG	NEG
bc1062	bc1122_rc	bc1062|bc1122_rc|N12|NEG	NEG
bc1062	bc1125_rc	bc1062|bc1125_rc|N13|POS	POS
bc1062	bc1126_rc	bc1062|bc1126_rc|N14|POS	POS
bc1062	bc1127_rc	bc1062|bc1127_rc|N15|NEG	NEG
bc1062	bc1129_rc	bc1062|bc1129_rc|N16|NEG	NEG
bc1062	bc1134_rc	bc1062|bc1134_rc|N17|POS	POS
bc1062	bc1136_rc	bc1062|bc1136_rc|N18|POS	POS
bc1062	bc1137_rc	bc1062|bc1137_rc|N19|NEG	NEG
bc1062	bc1138_rc	bc1062|bc1138_rc|N20|NEG	NEG
bc1062	bc1140_rc	bc1062|bc1140_rc|N21|POS	POS
bc1062	bc1144_rc	bc1062|bc1144_rc|N22|POS	POS
bc1062	bc1145_rc	bc1062|bc1145_rc|N23|NEG	NEG
bc1062	bc1146_rc	bc1062|bc1146_rc|N24|NEG	NEG
bc1068	bc1099_rc	bc1068|bc1099_rc|O01|NEG	NEG
bc1068	bc1101_rc	bc1068|bc1101_rc|O02|NEG	NEG
bc1068	bc1103_rc	bc1068|bc1103_rc|O03|POS	POS
bc1068	bc1104_rc	bc1068|bc1104_rc|O04|POS	POS
bc1068	bc1107_rc	bc1068|bc1107_rc|O05|NEG	NEG
bc1068	bc1108_rc	bc1068|bc1108_rc|O06|NEG	NEG
bc1068	bc1111_rc	bc1068|bc1111_rc|O07|POS	POS
bc1068	bc1112_rc	bc1068|bc1112_rc|O08|POS	POS
bc1068	bc1115_rc	bc1068|bc1115_rc|O09|NEG	NEG
bc1068	bc1118_rc	bc1068|bc1118_rc|O10|NEG	NEG
bc1068	bc1121_rc	bc1068|bc1121_rc|O11|POS	POS
bc1068	bc1122_rc	bc1068|bc1122_rc|O12|POS	POS
bc1068	bc1125_rc	bc1068|bc1125_rc|O13|NEG	NEG
bc1068	bc1126_rc	bc1068|bc1126_rc|O14|NEG	NEG
bc1068	bc1127_rc	bc1068|bc1127_rc|O15|POS	POS
bc1068	bc1129_rc	bc1068|bc1129_rc|O16|POS	POS
bc1068	bc1134_rc	bc1068|bc1134_rc|O17|NEG	NEG
bc1068	bc1136_rc	bc1068|bc1136_rc|O18|NEG	NEG
bc1068	bc1137_rc	bc1068|bc1137_rc|O19|POS	POS
bc1068	bc1138_rc	bc1068|bc1138_rc|O20|POS	POS
bc1068	bc1140_rc	bc1068|bc1140_rc|O21|NEG	NEG
bc1068	bc1144_rc	bc1068|bc1144_rc|O22|NEG	NEG
bc1068	bc1145_rc	bc1068|bc1145_rc|O23|POS	POS
bc1068	bc1146_rc	bc1068|bc1146_rc|O24|POS	POS
bc1069	bc1099_rc	bc1069|bc1099_rc|P01|NEG	NEG
bc1069	bc1101_rc	bc1069|bc1101_rc|P02|NEG	NEG
bc1069	bc1103_rc	bc1069|bc1103_rc|P03|POS	POS
bc1069	bc1104_rc	bc1069|bc1104_rc|P04|POS	POS
bc1069	bc1107_rc	bc1069|bc1107_rc|P05|NEG	NEG
bc1069	bc1108_rc	bc1069|bc1108_rc|P06|NEG	NEG
bc1069	bc1111_rc	bc1069|bc1111_rc|P07|POS	POS
bc1069	bc1112_rc	bc1069|bc1112_rc|P08|POS	POS
bc1069	bc1115_rc	bc1069|bc1115_rc|P09|NEG	NEG
bc1069	bc1118_rc	bc1069|bc1118_rc|P10|NEG	NEG
bc1069	bc1121_rc	bc1069|bc1121_rc|P11|POS	POS
bc1069	bc1122_rc	bc1069|bc1122_rc|P12|POS	POS
bc1069	bc1125_rc	bc1069|bc1125_rc|P13|NEG	NEG
bc1069	bc1126_rc	bc1069|bc1126_rc|P14|NEG	NEG
bc1069	bc1127_rc	bc1069|bc1127_rc|P15|POS	POS
bc1069	bc1129_rc	bc1069|bc1129_rc|P16|POS	POS
bc1069	bc1134_rc	bc1069|bc1134_rc|P17|NEG	NEG
bc1069	bc1136_rc	bc1069|bc1136_rc|P18|NEG	NEG
bc1069	bc1137_rc	bc1069|bc1137_rc|P19|POS	POS
bc1069	bc1138_rc	bc1069|bc1138_rc|P20|POS	POS
bc1069	bc1140_rc	bc1069|bc1140_rc|P21|NEG	NEG
bc1069	bc1144_rc	bc1069|bc1144_rc|P22|NEG	NEG
bc1069	bc1145_rc	bc1069|bc1145_rc|P23|POS	POS
bc1069	bc1146_rc	bc1069|bc1146_rc|P24|POS	POS
